# A proximity proteomics pipeline with improved reproducibility and throughput

**DOI:** 10.1101/2023.04.11.536358

**Authors:** Xiaofang Zhong, Qiongyu Li, Benjamin J. Polacco, Trupti Patil, Aaron Marley, Helene Foussard, Prachi Khare, Rasika Vartak, Jiewei Xu, Jeffrey F. DiBerto, Bryan L. Roth, Manon Eckhardt, Mark Von Zastrow, Nevan J. Krogan, Ruth Hüttenhain

## Abstract

Proximity labeling (PL) through biotinylation coupled with mass spectrometry (MS) has emerged as a powerful technique for capturing spatial proteomes within living cells. Large-scale sample processing for proximity proteomics requires a workflow that minimizes hands-on time while enhancing quantitative reproducibility. Here, we present a scalable PL pipeline integrating automated enrichment of biotinylated proteins in a 96-well plate format. By combining this pipeline with an optimized quantitative MS acquisition method based on data-independent acquisition (DIA), we not only significantly increased sample throughput but also improved the reproducibility of protein identification and quantification. We applied this pipeline to delineate subcellular proteomes across various cellular compartments, including endosomes, late endosomes/lysosomes, the Golgi apparatus, and the plasma membrane. Moreover, employing 5HT_2A_ serotonin receptor as a model, we investigated temporal changes of proximal interaction networks induced by the receptor’s activation with serotonin. Finally, to demonstrate the applicability of our PL pipeline across multiple experimental conditions, we further modified the PL pipeline for reduced sample input amounts to accommodate CRISPR-based gene knockout, and assessed the dynamics of the 5HT_2A_ network in response to the perturbation of selected proximal interactors. Importantly, the presented PL approach is universally applicable to PL proteomics using biotinylation-based PL enzymes, increasing both throughput and reproducibility of standard protocols.
