## Supplementary material for "A proximity proteomics pipeline with improved reproducibility and throughput": Dataset EV1

### Sheet: Description
Title	Table of plasmids used in this study.
Description	The table lists plasmids used in this study, including NES for cytosol construct, Lyn11 for plasma membrane, 2xFYVE for endosome, LAMP1 or LAMTOR1 for lysosome/late endosome, GalT for Golgi, and 5HT2A-APEX for 5HT2A serotonin receptor.

### Sheet: Dataset EV1
Plasmid name	Location domain	Plasmid vector	Promoter	Features	Details	Used for
Cyto-APEX2 (Addgene ID: 215552)	NES	pLVX	Tet-On	EcoRI - EGFP - 17aa linker - Flag tag - APEX2 - NES sequence - Stop - BamHI	17aa linker: SGLRTRAQASNSAAATM	Stable expression in cytoplasm
					Flag tag: DYKDDDDK
					NES sequence: LQLPPLERLTLD
Endo-APEX2 (Addgene ID: 215553)	2xFYVE	pLVX	Tet-On	EcoRI - EGFP - 16aa linker - 2xFYVE - 18aa linker - Flag tag - APEX2 - NES sequence - Stop - BamHI	16aa linker: YSDLELKLRIEFESDA	Stable expression in endosome
					18aa linker: YVDGTAGPGSTGSAAATM
					Flag tag: DYKDDDDK
					NES sequence: LQLPPLERLTLD
GALT-APEX2 (Addgene ID: 215554)	GALT	pLVX	Tet-On	EcoRI - APEX2 - NES sequence - 9aa linker - GalT - 7aa linker - EGFP - Stop - BamHI	NES sequence: LQLPPLERLTLD	Stable expression in Golgi
					9aa linker: DVELKLAAT
					7aa linker: KDPPVAT
LAMP1-APEX2 (Addgene ID: 215555)	LAMP1	pLVX	Tet-On	EcoRI - LAMP1 - 8aa linker - EGFP - 7aa linker - Flag tag - APEX2 - NES sequence - Stop - BamHI	8aa linker: GGSGGSGG	Stable expression in lysosome
					7aa linker: SGAAATM
					Flag tag: DYKDDDDK
LAMTOR1-APEX2 (Addgene ID: 215556)	LAMTOR1	pLVX	Tet-On	EcoRI - LAMTOR1 - 8aa linker - EGFP - 7aa linker - Flag tag - APEX2 - NES sequence - Stop - BamHI	8aa linker: GGSGGSGG	Stable expression in lysosome
					7aa linker: SGAAATM
					Flag tag: DYKDDDDK
PM-APEX2 (Addgene ID: 215557)	Lyn11	pLVX	Tet-On	EcoRI - Lyn11 - 10aa linker - EGFP - 17aa linker - Flag tag - APEX2 - NES sequence - Stop - BamHI	10aa linker: DSAGSAGSAG	Stable expression in plasma membrane
					17aa linker: SGLRTRAQASNSAAATM
					Flag tag: DYKDDDDK
					NES sequence: LQLPPLERLTLD
5HT2A-APEX2 (Addgene ID: 215558)	\	pLVX	Tet-On	EcoRI - Signal sequence - Flag tag - 5HT2A(1-452) - 8aa linker - APEX2 - 8aa linker - 5HT2A (453-471) - Stop - BamHI	Signal sequence: KTIIALSYIFCLVFA	Stable expression in whole cell
					Flag-tag: DYKDDDDAS
					8aa linker:GGSGGGSG
